# Biodiversity databases as underutilized resources for pathogen discovery: a quantitative synthesis of bat and rodent tissue collections in natural history museums

**DOI:** 10.1101/2025.11.28.691153

**Authors:** Colleen E. Cronin, Maya M. Juman, Alexander J. Richardson, Christopher A. Whittier, Daniel J. Becker, Adam W. Ferguson

## Abstract

Zoonotic spillovers are becoming increasingly frequent, and the devastating effects of the SARS-CoV-2 pandemic demonstrate our continued inability to combat their consequences effectively. Natural history museums can enhance the study of zoonoses by serving as valuable resources for understanding the ecology and evolutionary history of pathogens and their wildlife hosts. Despite the growing interest in the role museums can play in pathobiology research and zoonotic risk assessment, there remains a lack of centralized resources for locating tissue samples that may be leveraged for pathogen discovery. Using the world’s most significant global aggregator of museum specimens, The Global Biodiversity Information Facility (GBIF), we examined how such tools could be adopted to identify specimens that might be sources of viral genetic material. Focusing on tissue samples from the mammalian orders Rodentia and Chiroptera, speciose taxa that host a high diversity of known zoonotic viruses, we examined temporal, spatial, and taxonomic gaps and patterns in the available tissue samples. Our analyses reveal a heavy bias toward tissue samples collected from the Americas (and consequently, taxonomic groups found in the Americas), with most collected samples housed in North American institutions. This limits the scope of future pathogen discovery efforts and presents a barrier to pandemic preparedness in the Global South. We also examine gaps in metadata quality (e.g., descriptions of preservation method and storage medium) and outline recommendations for GBIF to facilitate future biosurveillance projects and effectively incorporate natural history museums into One Health disease research.

**Author Summary:** The SARS-CoV-2 pandemic has driven a greater research focus on understanding wildlife reservoirs of zoonotic pathogens. As a complement to field-based sampling of wildlife, natural history museum collections house millions of specimens that could be used by researchers to study pathogens quickly, safely, and cost-effectively. Digital databases of museum specimens and their associated tissue samples were originally created for biodiversity research, but these could be adapted to guide pathogen discovery research. Using the largest of these databases, The Global Biodiversity Information Facility, we explored tissue samples from rodents and bats, which have been shown to carry a disproportionate number of zoonotic pathogens. We searched for keywords that would indicate the presence of relevant tissue samples and then mapped the results visually. This revealed disproportionate distributions of tissue samples across time, space, and taxonomy. Our study is the first attempt to assess how a biodiversity database can be used for this novel purpose. We suggest changes that would improve these databases for zoonotic disease research.
