## Supplementary Data S1 for "Biodiversity databases as underutilized resources for pathogen discovery: a quantitative synthesis of bat and rodent tissue collections in natural history museums"

Institution	Institution Country	Rodentia Tissue Samples	Chiroptera Tissue Samples	Total Tissue Samples
Abilene Christian University Natural History Collection	US	1123	378	1501
Academy of Natural Sciences	US	18	15	33
Alabama Museum of Natural History	US	6	5	11
American Museum of Natural History	US	1405	1774	3179
Angelo State Natural History Collection	US	4395	2479	6874
Arizona State University	US	59569	62	59631
Auckland War Memorial Museum	NZ	4	1	5
Australian Museum	AU	550	983	1533
Australian National Wildlife Collection	AU	3426	1302	4728
Baylor College of Medicine	US	1	0	1
Beaty Biodiversity Museum	CA	75	9	84
Brigham Young University (BYU) Life Science Museum	US	339	1	340
California Academy of Sciences	US	1132	248	1380
California State University, Long Beach	US	0	806	806
Canadian Centre for DNA Barcoding	CA	6	0	6
Canadian Museum of Nature	CA	5	46	51
Centre for Mined Land Rehabilitation	AU	0	75	75
Centro de Investigacao em Biodiversidade e recursos geneticos	PT	0	63	63
Centro de Investigacion en Biodiversidad y Conservacion, Universidad Autonoma del Estado de Morelos	MX	2300	65	2365
Centro de Investigaciones Biologicas del Noroeste S.C.	MX	168	19	187
Centro Interdisciplinario de Investigacion y Desarrollo Integral y Regional, IPN Unidad Durango	MX	1	1132	1133
Centro Regional de Estudios Genomicos	AR	6	0	6
Charles Darwin Foundation for the Galapagos Islands	EC	7	0	7
Chicago Academy of Sciences	US	80	218	298
Cibinong Science Centre, Museum Zoologicum Bogoriense	ID	0	6	6
Cincinnati Museum Center (Cincinnati Museum of Natural History)	US	8	6	14
Colecao Padre Jesus S. Moure, Departamento de Zoologia, Universidade Federal do Parana	BR	0	4	4
Commonwealth Scientific and Industrial Research Organisation	AU	9	0	9
Cornell University, Museum of Vertebrates	US	343	734	1077
Denver Museum of Nature & Science	US	4469	1522	5991
Eastern Michigan University, T. L. Hankinson Vertebrate Museum	US	0	5	5
El Colegio de la Frontera Sur, Unidad Tapachula	MX	20	40	60
Field Museum of Natural History	US	26703	19377	46080
Florida Museum of Natural History- Zoology, Paleontology & Paleobotany	US	852	493	1345
Fondazione Ethoikos	IT	3	2	5
Hardin-Simmons University	US	196	1	197
Harrison Institute	GB	0	2	2
Harvard University, Museum of Comparative Zoology	US	6156	8593	14749
Helsinki Zoological Museum	FI	31	8	39
Illinois State Museum	US	1	1	2
Institute of Plant and Animal Ecology (IPAE)	RU	514	0	514
Instituto de Biologia, Universidad Nacional Autonoma de Mexico	MX	18	4	22
Instituto de Ecologia, A.C.	MX	3	1	4
Instituto de Investigacion de Recursos Biologicos Alexander von Humboldt	CO	557	2762	3319
Instituto Tecnologico Metropolitano (ITM)	CO	300	610	910
Lankenau Institute for Medical Research	US	1	0	1
Lawrence Livermore National Laboratory	US	1	0	1
Livingstone Museum	ZM	0	35	35
Louisiana State University, Musuem of Zoology	US	7830	2173	10003
Lusaka National Museum	ZM	0	58	58
Michigan State University Museum	US	67	0	67
Moore Laboratory of Zoology, Occidental College	US	920	0	920
Mount Sinai School of Medicine	US	1	0	1
Museo de Zoologia Alfonso L. Herrera, Facultad de Ciencias, Universidad Nacional Autonoma de Mexico	MX	1856	998	2854
Museum of Southwestern Biology	US	141787	10610	152397
Museum of Texas Tech University	US	44025	19470	63495
Museum of Vertebrate Biology, Portland State University	US	0	7	7
Museum of Vertebrate Zoology, University of California Berkeley	US	44285	9345	53630
Museum of Zoology (MZLU) at Lund University	SE	17	3	20
Museums Victoria	AU	8145	3073	11218
Natural History Museum of Denmark	DK	1603	181	1784
Natural History Museum of Los Angeles County	US	1917	682	2599
Natural History Museum of Utah	US	13907	317	14224
Natural History Museum Rotterdam	NL	1	1	2
Natural History Museum, Aarhus Denmark	DK	1638	28	1666
Natural History Museum, London	GB	245	194	439
New Brunswick Museum	CA	0	3643	3643
New Mexico Museum of Natural History and Science	US	13	1	14
New York State Museum	US	584	168	752
North Carolina Museum of Natural Sciences	US	29	108	137
Northern Michigan University	US	2054	0	2054
Norwegian University of Science and Technology	NO	445	45	490
NSW Dept of Planning, Industry and Environment	AU	18	84	102
Ohio State University - Mammal Division, Columbus, OH	US	0	1	1
Philip L. Wright Zoological Museum	US	254	38	292
Puget Sound Museum of Natural History, University of Puget Sound	US	31	5	36
Queensland Museum	AU	0	2	2
Research Collection of Charles Francis	CA	0	39	39
Research Collection of Peter Watts	CA	0	1	1
Research Collection of Vladimir Sotnikov	CA	0	2	2
Royal Belgian Institute of Natural Sciences	BE	6	40	46
Royal Museum for Central Africa	BE	3391	0	3391
Royal Ontario Museum	CA	2027	1595	3622
Royal Saskatchewan Museum	CA	419	60	479
Sam Noble Oklahoma Museum of Natural History	US	12541	874	13415
San Diego Natural History Museum, theNAT	US	174	0	174
Scottish Wildlife Trust	GB	5	0	5
Senckenberg Research Institute and Natural History Museum	DE	0	20	20
Smithsonian Institution, National Museum of Natural History	US	8190	2733	10923
South Australian Museum	AU	3498	1048	4546
Steinhardt Museum of Natural History at Tel Aviv University	IL	594	383	977
Swedish Museum of Natural History (NRM)	SE	0	35	35
Texas Cooperative Wildlife Collection, Texas A&M University	US	1422	1777	3199
The John Hopkins School of Medicine	US	4	0	4
UiT The Arctic University of Norway	NO	0	1	1
Universidad Autonoma de Ciudad Juarez	MX	1	0	1
Universidad de Caldas (UCaldas)	CO	156	692	848
Universidad de los Andes (UniAndes)	CO	20	13	33
Universidad de los Llanos (UniLlanos)	CO	1	26	27
Universidad de Navarra, Museum of Zoology	ES	1153	0	1153
Universidad del Magdalena (UniMagdalena)	CO	6	30	36
Universidad Distrital Francisco Jose de Caldas (UDistrital)	CO	0	3	3
Universidad EAFIT (EAFIT)	CO	432	623	1055
Universidad ICESI	CO	0	170	170
Universidad Industrial de Santander (UIS)	CO	0	71	71
Universidad Nacional de Colombia (UNAL)	CO	0	21	21
Universite de Strasbourg, Musee Zoologique	FR	2	0	2
University Museum of Zoology, Cambridge	GB	2	0	2
University of Agder	NO	8	4	12
University of Alaska Museum of the North	US	39220	2356	41576
University of Alberta Museums	CA	4	0	4
University of Alberta, Parks Canada Tissue Repository	CA	8	0	8
University of Arkansas, University Museum	US	7	4	11
University of California Los Angeles	US	1	0	1
University of California-Berkeley, Sagehen Creek Field Station	US	1	0	1
University of Central Oklahoma	US	377	4	381
University of Colorado Museum of Natural History	US	1391	129	1520
University of Connecticut Biodiversity Research Collections	US	0	14	14
University of Guelph, Centre for Biodiversity Genomics	CA	32	3	35
University of Illinois Museum of Natural History	US	40	0	40
University of Kansas, Biodiversity Institute and Natural History Museum	US	1462	2342	3804
University of Michigan Museum of Zoology	US	3402	826	4228
University of Minnesota, James Ford Bell Museum of Natural History	US	0	1	1
University of Nebraska State Museum	US	273	368	641
University of Nevada, Museum of Biology	US	4	3	7
University of Oslo, Natural History Museum	NO	322	44	366
University of Tennessee at Chattanooga	US	3	6	9
University of Texas at El Paso Biodiversity Collections	US	31	3	34
University of Victoria	CA	1	0	1
University of Washington, Burke Museum	US	5797	750	6547
University of Western Australia	AU	10	1	11
University of Wisconsin-Stevens Point	US	296	1	297
University of Wyoming Museum of Vertebrates	US	26	2	28
Washington State University, Charles R. Conner Museum	US	29	49	78
Western Australian Museum	AU	30	1	31
Western New Mexico University Museum	US	4	4	8
Worcester Polytechnic Institute	US	1	0	1
World Museum, National Museums Liverpool	GB	31	4	35
Yale Peabody Museum	US	2153	82	2235
Zoological Museum of Moscow University	RU	0	13	13
