## Supplementary Data S2 for "Biodiversity databases as underutilized resources for pathogen discovery: a quantitative synthesis of bat and rodent tissue collections in natural history museums"

Institution	Neacomys spinosus	Holochilus sciureus	Oligoryzomys fulvescens	Sigmodon alstoni	Coendou prehensilis	Oecomys bicolor	Dasymys incomtus	Zygodontomys brevicauda	Thryonomys swinderianus	Otomys tropicalis	Artibeus planirostris	Glossophaga longirostris	Glossophaga commissarisi	Lasiurus ega	Natalus tumidirostris	Vampyrodes caraccioli	Chrotopterus auritus	Eumops glaucinus	Mimon crenulatum	Sturnira tildae
Abilene Christian University Natural History Collection								4			5	17							1
Academy of Natural Sciences
Alabama Museum of Natural History
American Museum of Natural History					1	7		5							2		8		3	8
Angelo State Natural History Collection											8			46			1			3
Arizona State University
Auckland War Memorial Museum
Australian Museum
Australian National Wildlife Collection
Baylor College of Medicine
Beaty Biodiversity Museum
Brigham Young University (BYU) Life Science Museum			2
California Academy of Sciences
California State University, Long Beach
Canadian Centre for DNA Barcoding
Canadian Museum of Nature
Centre for Mined Land Rehabilitation												1							1
Centro de Investigacao em Biodiversidade e recursos geneticos
Centro de Investigacion en Biodiversidad y Conservacion, Universidad Autonoma del Estado de Morelos			8											1
Centro de Investigaciones Biologicas del Noroeste S.C.
Centro Interdisciplinario de Investigacion y Desarrollo Integral y Regional, IPN Unidad Durango
Centro Regional de Estudios Genomicos
Charles Darwin Foundation for the Galapagos Islands
Chicago Academy of Sciences
Cibinong Science Centre, Museum Zoologicum Bogoriense
Cincinnati Museum Center (Cincinnati Museum of Natural History)
Colecao Padre Jesus S. Moure, Departamento de Zoologia, Universidade Federal do Parana
Commonwealth Scientific and Industrial Research Organisation
Cornell University, Museum of Vertebrates																	4
Denver Museum of Nature & Science
Eastern Michigan University, T. L. Hankinson Vertebrate Museum
El Colegio de la Frontera Sur, Unidad Tapachula													1
Field Museum of Natural History	28	1				5	26		2	72	59					11	3		1	48
Florida Museum of Natural History- Zoology, Paleontology & Paleobotany					1								1					1
Fondazione Ethoikos
Hardin-Simmons University
Harrison Institute
Harvard University, Museum of Comparative Zoology	1		1		2	1	1	1			69	11		2		1	2	3
Helsinki Zoological Museum
Illinois State Museum
Institute of Plant and Animal Ecology (IPAE)
Instituto de Biologia, Universidad Nacional Autonoma de Mexico
Instituto de Ecologia, A.C.
Instituto de Investigacion de Recursos Biologicos Alexander von Humboldt	4			2		1		77			47	48		2		3	1	8	17	29
Instituto Tecnologico Metropolitano (ITM)											34	16	5				2	5		2
Lankenau Institute for Medical Research
Lawrence Livermore National Laboratory
Livingstone Museum
Louisiana State University, Musuem of Zoology	5		8			3	3			1	54		9					44
Lusaka National Museum
Michigan State University Museum
Moore Laboratory of Zoology, Occidental College
Mount Sinai School of Medicine
Museo de Zoologia Alfonso L. Herrera, Facultad de Ciencias, Universidad Nacional Autonoma de Mexico			5										4	1
Museum of Southwestern Biology	74	70	853		2	15	4	3559			241	2	18	7		2	2		5	11
Museum of Texas Tech University			3
Museum of Vertebrate Biology, Portland State University
Museum of Vertebrate Zoology, University of California Berkeley		6	1		4	104	1	2			70		10	14	11	5	4		2	3
Museum of Zoology (MZLU) at Lund University
Museums Victoria
Natural History Museum of Denmark
Natural History Museum of Los Angeles County	2		1			3								2
Natural History Museum of Utah
Natural History Museum Rotterdam
Natural History Museum, Aarhus Denmark
Natural History Museum, London														1
New Brunswick Museum
New Mexico Museum of Natural History and Science
New York State Museum
North Carolina Museum of Natural Sciences
Northern Michigan University
Norwegian University of Science and Technology
NSW Dept of Planning, Industry and Environment
Ohio State University - Mammal Division, Columbus, OH
Philip L. Wright Zoological Museum
Puget Sound Museum of Natural History, University of Puget Sound
Queensland Museum
Research Collection of Charles Francis
Research Collection of Peter Watts
Research Collection of Vladimir Sotnikov
Royal Belgian Institute of Natural Sciences
Royal Museum for Central Africa							5		1	1
Royal Ontario Museum			27			1		1			64	2	2			11	14		12	26
Royal Saskatchewan Museum
Sam Noble Oklahoma Museum of Natural History			5								41		1	4			2
San Diego Natural History Museum, theNAT
Scottish Wildlife Trust
Senckenberg Research Institute and Natural History Museum
Smithsonian Institution, National Museum of Natural History	21	4	5	11	3	20		229		18	2	3	41				1	5	4	6
South Australian Museum
Steinhardt Museum of Natural History at Tel Aviv University
Swedish Museum of Natural History (NRM)
Texas Cooperative Wildlife Collection, Texas A&M University			1
The John Hopkins School of Medicine
UiT The Arctic University of Norway
Universidad Autonoma de Ciudad Juarez
Universidad de Caldas (UCaldas)																		4	7
Universidad de los Andes (UniAndes)								20			1
Universidad de los Llanos (UniLlanos)					1						6
Universidad de Navarra, Museum of Zoology
Universidad del Magdalena (UniMagdalena)											1
Universidad Distrital Francisco Jose de Caldas (UDistrital)
Universidad EAFIT (EAFIT)			1					1			4	1	3				3		1	2
Universidad ICESI											4								3
Universidad Industrial de Santander (UIS)																	1
Universidad Nacional de Colombia (UNAL)
Universite de Strasbourg, Musee Zoologique
University Museum of Zoology, Cambridge
University of Agder
University of Alaska Museum of the North																	1
University of Alberta Museums
University of Alberta, Parks Canada Tissue Repository
University of Arkansas, University Museum
University of California Los Angeles
University of California-Berkeley, Sagehen Creek Field Station
University of Central Oklahoma
University of Colorado Museum of Natural History
University of Connecticut Biodiversity Research Collections
University of Guelph, Centre for Biodiversity Genomics
University of Illinois Museum of Natural History
University of Kansas, Biodiversity Institute and Natural History Museum	5		4			1					18		2				3		5	16
University of Michigan Museum of Zoology														5		1				2
University of Minnesota, James Ford Bell Museum of Natural History
University of Nebraska State Museum											36	23			4
University of Nevada, Museum of Biology
University of Oslo, Natural History Museum
University of Tennessee at Chattanooga
University of Texas at El Paso Biodiversity Collections
University of Victoria
University of Washington, Burke Museum					1													1
University of Western Australia
University of Wisconsin-Stevens Point
University of Wyoming Museum of Vertebrates
Washington State University, Charles R. Conner Museum													1
Western Australian Museum
Western New Mexico University Museum
Worcester Polytechnic Institute
World Museum, National Museums Liverpool					1
Yale Peabody Museum
Zoological Museum of Moscow University
Total	140	81	925	13	16	161	40	3899	3	92	764	124	98	85	17	34	52	71	62	156
